# Quantifying adaptive evolution and the effects of natural selection across the Norway spruce genome

**DOI:** 10.1101/2020.06.25.170902

**Authors:** Xi Wang, Pär K Ingvarsson

**Affiliations:** Umeå Plant Science Centre, Department of Ecology and Environmental Science, Umeå University, SE901 87 Umeå, Sweden; Linnean Centre for Plant Biology, Department of Plant Biology, Swedish University of Agricultural Sciences, SE750 07 Uppsala, Sweden

**Keywords:** *Picea abies*, whole-genome re-sequencing, negative selection, positive selection, balancing selection

## Abstract

Detecting natural selection is one of the major goals of evolutionary genomics. Here, we sequence whole genomes of 34 *Picea abies* individuals and quantify the amount of selection across the genome. Using an estimate of the distribution of fitness effects, we show that negative selection is very limited in coding regions, while positive selection is rare in coding regions but very strong in non-coding regions, suggesting the great importance of regulatory changes in evolution of Norway spruce. Additionally, we found a positive correlation between adaptive rate with recombination rate and a negative correlation between adaptive rate and gene density, suggesting a widespread influence from Hill-Robertson interference to efficiency of protein adaptation in *P. abies*. Finally, the distinct population statistics between genomic regions under either positive or balancing selection with that under neutral regions indicated impact from selection to genomic architecture of Norway spruce. Further gene ontology enrichment analysis for genes located in regions identified as undergoing either positive or long-term balancing selection also highlighted specific molecular functions and biological processes in that appear to be targets of selection in Norway spruce.
