## Supplementary Tables for "Quantifying adaptive evolution and the effects of natural selection across the Norway spruce genome"

### Sheet: Table S1
Supplementary TableS1. Summary statistics of Illumina re-sequencing data per sample.
Sample ID	SciLife	Original sample name	Location	Country	Sequence Platform	Sequence Coverage (x)	BAM Coverage (x)	Species
Pab002	5	Pab.S02F21116.GD.01	Gettinge, 57.24 15.08, 310 m asl	Sweden	HiSeq 2000	36.9**	12.0	Picea abies
Pab003	2	Pab.S21K7924478.GD.01	Vitebsk, 55° 09' , 30° 08'	Belarus	HiSeq 2000	9.5	12.2	Picea abies
Pab004	3	Pab.S21K8120053.GD.01	Blizyn, 51° 05' , 20° 50'	Poland	HiSeq 2000	10.5	11.8	Picea abies
Pab005	4	Pab.S21K8222203.GD.01	Toplita, 46° 56' , 25° 21'	Romania	HiSeq 2000	10.3	12.2	Picea abies
Pab006*	reference	Z4006	Köttsjön	Sweden	HiSeq 2000	50.0**	11.1	Picea abies
Pab007	P8109_101	Picea abies F11-008	Hatfjelldal	Norway	HiSeq X	12.6	14.5	Picea abies
Pab008	P8109_102	Picea abies M24-04-0105	Rovaniemen MLK	Finland	HiSeq X	11.8	14.5	Picea abies
Pab009	P8109_103	Picea abies M24-03-0026	Kittilä	Finland	HiSeq X	13.2	14.2	Picea abies
Pab010	P8109_104	Picea abies M29-10-0064	Suomussalmi	Finland	HiSeq X	11.9	14.5	Picea abies
Pab011	P8109_105	Picea abies 4189	Hemnes	Norway	HiSeq X	14.6	14.2	Picea abies
Pab012	P8109_106	Picea abies F 07-050	Levanger	Norway	HiSeq X	12.4	14.5	Picea abies
Pab013	P8109_107	Picea abies 4193b	Grane	Norway	HiSeq X	13.3	15.1	Picea abies
Pab014	P8109_108	Picea abies F 07-006	Tyda	Norway	HiSeq X	12.4	15.2	Picea abies
Pab015	P8109_109	Pendula E 479	Loppi, est 1994,archive 138	Finland	HiSeq X	13.6	14.9	Picea abies
Pab016	P9904_101	12.3.7	Marsfjället Planted	Sweden	HiSeq X	19.6	15.5	Picea abies
Pab017	P9904_102	12.3.14	Marsfjället Planted	Sweden	HiSeq X	21.0	15.5	Picea abies
Pab018	P9904_103	12.3.27.	Marsfjället Planted	Sweden	HiSeq X	20.4	15.8	Picea abies
Pab019	P9904_104	12.3.38	Marsfjället Planted	Sweden	HiSeq X	20.2	25.5	Picea abies
Pab020	P9904_105	12.3.48	Marsfjället Planted	Sweden	HiSeq X	21.1	25.2	Picea abies
Pab021	P9904_106	12.1.5	Marsfjället Old	Sweden	HiSeq X	20.9	25.5	Picea abies
Pab022	P9904_107	12.1.11	Marsfjället Old	Sweden	HiSeq X	19.9	26.0	Picea abies
Pab023	P9904_108	12.1.29	Marsfjället Old	Sweden	HiSeq X	19.8	25.2	Picea abies
Pab024	P9904_109	12.1.38	Marsfjället Old	Sweden	HiSeq X	18.9	24.5	Picea abies
Pab025	P9904_110	12.1.48	Marsfjället Old	Sweden	HiSeq X	18.8	23.8	Picea abies
Pab026	P9904_111	2.3.4	Långrumpskogen Planted	Sweden	HiSeq X	19.2	23.8	Picea abies
Pab027	P9904_112	2.3.12	Långrumpskogen Planted	Sweden	HiSeq X	18.6	23.5	Picea abies
Pab028	P9904_113	2.3.28	Långrumpskogen Planted	Sweden	HiSeq X	19.3	23.5	Picea abies
Pab029	P9904_114	2.3.34	Långrumpskogen Planted	Sweden	HiSeq X	18.5	23.2	Picea abies
Pab030	P9904_115	2.3.50	Långrumpskogen Planted	Sweden	HiSeq X	18.0	23.2	Picea abies
Pab031	P9904_116	2.1.6	Långrumpskogen Old	Sweden	HiSeq X	17.8	23.2	Picea abies
Pab032	P9904_117	2.1.17	Långrumpskogen Old	Sweden	HiSeq X	20.1	23.5	Picea abies
Pab033	P9904_118	2.1.29	Långrumpskogen Old	Sweden	HiSeq X	20.0	23.6	Picea abies
Pab034	P9904_119	2.1.37	Långrumpskogen Old	Sweden	HiSeq X	20.2	23.1	Picea abies
Pab035	P9904_120	2.1.47	Långrumpskogen Old	Sweden	HiSeq X	19.3	23.3	Picea abies
Mean						18.13	18.85
*reference individual Z4006 (Nystedt et al. 2013).
** Down-sampled to match remaining samples.

### Sheet: Table S2
Supplementary TableS2. AIC values and BIC values for Linear and Curvilinear models.
Catogary	AIC		BIC
	Linear	Curvilinear	Linear	Curvilinear
	y =ax + b	y =abx	y =ax + b	y =abx
Ka/Ks-recombination	-156.4	-144.9	-155.5	-144.0
Ka+-recombination	-109.2	-110.1	-108.3	-109.2
Ka/Ks-gene density	-79.56	-77.86	-78.65	-76.95
Ka+-gene density	-103.7	-104.0	-102.8	-103.1

### Sheet: Table S3
Supplementary TableS3. Data points for bins based on recombination rate of Sweden-Norway population (25 individuals).
	4Ner/bp
	min	max	mean	Ka+	ωA	Ka	Ks	Ka/Ks	L0fold	L4fold	Ngene	Nscaffold
1	2.23753e-08	0.000230172	8.24204e-05	0.00146882	0.142214	0.00779499	0.0112968	8.80587e-05	1759721	433838	4407	3942
2	0.000230204	0.000548136	0.000386278	0.00225237	0.158747	0.0106801	0.0159317	0.000170152	1885845	467936	4477	3942
3	0.000548159	0.000914221	0.000723606	0.00123944	0.062941	0.0137059	0.0193225	0.000264833	1920486	479854	4460	3942
4	0.000914322	0.00134901	0.00112548	0.00116465	0.050685	0.0154553	0.0220027	0.000340058	2046293	512209	4620	3942
5	0.00134908	0.00186601	0.00160052	0.000808847	0.030924	0.0171703	0.0244306	0.00041948	2150749	542681	4717	3942
6	0.00186619	0.0024343	0.00214126	0.00232042	0.088735	0.0193367	0.0265595	0.000513574	2172604	554001	4748	3942
7	0.00243448	0.00309643	0.00275085	0.00185697	0.063286	0.0206122	0.0288049	0.000593733	2163915	553898	4762	3942
8	0.00309689	0.00401879	0.00353639	0.000117727	0.003461	0.0222005	0.030447	0.00067594	2066616	533649	4771	3942
9	0.00401881	0.00547463	0.00466441	0.00221711	0.062272	0.0256457	0.0349173	0.00089548	2025562	523780	4714	3942
10	0.00547543	0.0277983	0.00760703	0.00343069	0.093715	0.0278397	0.0372925	0.00103821	1972114	516351	4658	3942
min: minimum recombination rate estimate in this bin
max: maximum recombination rate estimate in this bin
mean: average recombination rate estimate in this bin
Ka+: estimated adaptive nonsynonymous substitution rate in this bin
ωA: estimated adaptive nonsynonymous substitution rate relative to the neutral substitution rate in this bin
Ka: the number of nonsynonymous substitutions per non-synonymous site
Ks: the number of synonymous substitutions per synonymous site
L0fold: number of nonsynonymous sites in this bin
L4fold: number of synonymous sites in this bin
Ngene: number of genes in this bin
Nscaffold: number of scaffolds in this bin

### Sheet: Table S4
Supplementary TableS3. Data points for bins based on gene density of all individuals (34).
	Gene Density
	min	max	mean	Ka+	ω	Ka	Ks	Ka/Ks	L0fold	L4fold	Ngene	Nscaffold
1	0.0012394	0.0186214	0.0114991	0.00439031	0.161695	0.0237537	0.0296625	0.0534162	1121003	290333	5735	5472
2	0.0186218	0.0356345	0.026761	0.00167189	0.063296	0.0197992	0.0257879	0.0455871	1735170	452925	6121	5472
3	0.0356441	0.0575832	0.046133	0.000237528	0.008612	0.0180357	0.0250287	0.0430644	2185058	567987	6307	5472
4	0.0575878	0.0882686	0.0720913	0.0020338	0.084334	0.0172249	0.0243409	0.0415658	2484657	636952	6420	5472
5	0.0882879	0.131823	0.109076	0.00221143	0.094807	0.0169898	0.0239389	0.0409287	2725874	694852	6584	5472
6	0.131832	0.193759	0.160675	0.000973945	0.040231	0.0164576	0.0228913	0.039349	2875687	728179	6596	5472
7	0.193774	0.284407	0.236572	0.00125675	0.054867	0.016015	0.0221835	0.0381985	3026976	764713	6488	5472
8	0.28441	0.42029	0.347741	0.00124179	0.054814	0.0152854	0.0219608	0.0372462	3034201	763179	6365	5472
9	0.420319	0.639333	0.520024	0.0013474	0.066097	0.0142757	0.0200882	0.0343639	3152281	793101	6222	5472
10	0.639359	1	0.811299	0.0013767	0.17506	0.00740656	0.00868484	0.0160914	4872435	1431805	9076	5472
min: minimumgene density estimate in this bin
max: maximum gene density estimate in this bin
mean: average gene density estimate in this bin
Ka+: estimated adaptive nonsynonymous substitution rate in this bin
ωA: estimated adaptive nonsynonymous substitution rate relative to the neutral substitution rate in this bin
Ka: the number of nonsynonymous substitutions per non-synonymous site
Ks: the number of synonymous substitutions per synonymous site
L0fold: number of nonsynonymous sites in this bin
L4fold: number of synonymous sites in this bin
Ngene: number of genes in this bin
Nscaffold: number of scaffolds in this bin

### Sheet: Table S5
Supplementary TableS5. Identifying genomic outliars targeted by both positive selection (RAiSD) and balancing selection (Betascan) by genome-wide scan.
P. abies	Positive selection	Balancing selection
(Sweden-Norway 25inds)	Top0.1% RAiSD	Top 0.1% Betascan
Window	61756	61451
Number of Sites under windows	1594244	492769
Number of Scaffolds under windows	4208	2560

### Sheet: Table S6
Supplementary TableS6. population statistics for genomic outliars targeted by both positive selection and balancing selection, and under neutral regions (Sweden-Norway population).
P. abies	Positive selection	Balancing selection	Neutral1	Neutral2	Neutral3	Neutral
			(Random scaffolds)	(Random scaffolds)	(Random scaffolds)	(All scaffolds)
Pairwise nucleotide diversity	0.0045	0.0526	0.0064	0.0064	0.0065	0.0064
Tajima's D	-0.8487	2.1118	-0.4454	-0.4401	-0.4234	-0.4423
Recombination rate	0.0036	0.0026	0.0029	0.0028	0.0030	0.0029
Gene density	0.0737	0.1123	0.2206	0.2387	0.2573	0.2377
GC density	0.3397	0.3583	0.3745	0.3737	0.3733	0.3745
Repeat density	0.5413	0.5615	0.6859	0.6814	0.6852	0.6825

### Sheet: Table S7
Supplementary TableS7. Go enrichment analysis for genes under genomic outliars targeted by both positive selection and balancing selection.
Positive selection
term ID	description	-log10 p-value	function
GO:0005215	transporter activity	2.7955	Molecular Function	significant FDR corrected P-value
GO:0097159	organic cyclic compound binding	1.8224	Molecular Function	significant FDR corrected P-value
GO:0005488	binding	1.7840	Molecular Function	significant FDR corrected P-value
GO:1901363	heterocyclic compound binding	1.7033	Molecular Function	significant FDR corrected P-value
GO:0022857	transmembrane transporter activity	1.6713	Molecular Function	significant FDR corrected P-value
GO:0036094	small molecule binding	1.3847	Molecular Function	significant FDR corrected P-value
GO:0000166	nucleotide binding	1.2837	Molecular Function	significant FDR corrected P-value
GO:1901265	nucleoside phosphate binding	1.2837	Molecular Function	significant FDR corrected P-value
GO:0016820	hydrolase activity, acting on acid anhydrides, catalyzing transmembrane movement of substances	1.2832	Molecular Function	significant FDR corrected P-value
GO:0015399	primary active transmembrane transporter activity	1.2811	Molecular Function	significant FDR corrected P-value
GO:0042803	protein homodimerization activity	1.2778	Molecular Function	significant FDR corrected P-value
GO:0003824	catalytic activity	1.2675	Molecular Function	significant FDR corrected P-value
GO:0042626	ATPase activity, coupled to transmembrane movement of substances	1.2560	Molecular Function	significant FDR corrected P-value
GO:0048037	cofactor binding	1.2477	Molecular Function	significant FDR corrected P-value
GO:0015405	P-P-bond-hydrolysis-driven transmembrane transporter activity	1.2266	Molecular Function	significant FDR corrected P-value
GO:0019840	isoprenoid binding	1.2228	Molecular Function	significant FDR corrected P-value
GO:0033293	monocarboxylic acid binding	1.2228	Molecular Function	significant FDR corrected P-value
GO:0016887	ATPase activity	1.2098	Molecular Function	significant FDR corrected P-value
GO:0010427	abscisic acid binding	1.2090	Molecular Function	significant FDR corrected P-value
GO:0042802	identical protein binding	1.2050	Molecular Function	significant FDR corrected P-value
GO:0042562	hormone binding	1.1485	Molecular Function	significant FDR corrected P-value
GO:0046961	proton-transporting ATPase activity, rotational mechanism	1.0425	Molecular Function	significant FDR corrected P-value
GO:0044769	ATPase activity, coupled to transmembrane movement of ions, rotational mechanism	1.0425	Molecular Function	significant FDR corrected P-value
GO:0022892	substrate-specific transporter activity	1.0422	Molecular Function	significant FDR corrected P-value
GO:0017111	nucleoside-triphosphatase activity	1.0373	Molecular Function	significant FDR corrected P-value
GO:0050662	coenzyme binding	1.0302	Molecular Function	significant FDR corrected P-value
GO:0022804	active transmembrane transporter activity	1.0215	Molecular Function	significant FDR corrected P-value
Balancing selection
term ID	description	-log10 p-value	function
GO:0016630	protochlorophyllide reductase activity	3.1861	Molecular Function	uncorrected P-value
GO:0004338	glucan exo-1,3-beta-glucosidase activity	1.8528	Molecular Function	uncorrected P-value
GO:0016628	oxidoreductase activity, acting on the CH-CH group of donors, NAD or NADP as acceptor	1.5887	Molecular Function	uncorrected P-value
GO:0016627	oxidoreductase activity, acting on the CH-CH group of donors	1.5226	Molecular Function	uncorrected P-value
GO:0016758	transferase activity, transferring hexosyl groups	1.2395	Molecular Function	uncorrected P-value
GO:0016757	transferase activity, transferring glycosyl groups	1.0598	Molecular Function	uncorrected P-value
GO:0004132	dCMP deaminase activity	1.0499	Molecular Function	uncorrected P-value
GO:0003009	skeletal muscle contraction	1.8345	Biological Process	uncorrected P-value
GO:0002921	negative regulation of humoral immune response	1.1731	Biological Process	uncorrected P-value
